# Depletion of *ALMS1* affects TGF-β signalling pathway and downstream processes such as cell migration and adhesion capacity

**DOI:** 10.1101/2021.12.19.473196

**Authors:** Brais Bea-Mascato, Elena Neira-Goyanes, Antía Iglesias-Rodríguez, Diana Valverde

## Abstract

**Background:** *ALMS1* is a ubiquitous gene associated with Alström syndrome (ALMS). The main symptoms of ALMS affect multiple organs and tissues, generating at last, multi-organic fibrosis in the lungs, kidneys and liver. TGF-β is one of the main pathways implicated in fibrosis, controlling the cell cycle, apoptosis, cell migration, cell adhesion and epithelial-mesenchymal transition (EMT). Nevertheless, the role of *ALMS1* gene in fibrosis generation and other implicated processes such as cell migration or cell adhesion via the TGF-β pathway has not been elucidated yet.

**Methods:** Initially, we evaluated how depletion of *ALMS1* affects different processes like apoptosis, cell cycle and mitochondrial activity in HeLa cells. Then, we performed proteomic profiling with TGF-β stimuli in HeLa ALMS1 −/− cells and validated the results by examining different EMT biomarkers using qPCR. The expression of these EMT biomarkers were also studied in hTERT-BJ-5ta ALMS1 −/−. Finally, we also evaluated the SMAD3 and SMAD2 phosphorylation and cell migration capacity in both models.

**Results:** Depletion of *ALMS1* generated apoptosis resistance to thapsigargin (THAP) and C2-Ceramide (C2-C), and G2/M cell cycle arrest in HeLa cells. For mitochondrial activity, results did not show significant differences between *ALMS1 +/+* and *ALMS1 −/−.* Proteomic results showed inhibition of downstream pathways regulated by TGF-β. The protein-coding genes (PCG) were associated with processes like focal adhesion or cell-substrate adherens junction in HeLa. *SNAI1* showed an opposite pattern to what would be expected when activating the EMT in HeLa and BJ-5ta. Finally, in BJ-5ta model a reduced activation of SMAD3 but not SMAD2 were also observed. In HeLa models no alterations in the canonical TGF-β pathway were observed but both cell lines showed a reduction in migration capacity.

**Conclusion:** *ALMS1* has a role in controlling the cell cycle and the apoptosis processes. Moreover, the depletion of *ALMS1* affects the signal transduction through the TGF-β and other processes like the cell migration and adhesion capacity.
