## Supplementary Table S1 gRNAs for "Depletion of *ALMS1* affects TGF-β signalling pathway and downstream processes such as cell migration and adhesion capacity"

### Sheet: gRNAs
ID	Cell line	Exon	Forward primer (5' - 3')	Reverse primer (5' - 3')	Strand	PAM	On-target Score	Off-Target Score
gRNA 1 HeLa	HeLa	1	GCCCCCGCAGCACCGCTACT	AGTAGCGGTGCTGCGGGGGC	+	CGG	51.4	89.3
gRNA 2 HeLa	HeLa	1	TCCGCTCGCCCTCCGAGTAG	CTACTCGGAGGGCGAGCGGA	-	CGG	56	91
gRNA 3 HeLa	HeLa	3	TTCTCACATTAAACCTAGTC	GACTAGGTTTAATGTGAGAA	-	TGG	29.1	76.7
gRNA 1 BJ	hTERT-BJ-5ta	3	CACCGCCTAGTCTGGGATGTATCCA	aaacTGGATACATCCCAGACTAGGCC	-	AGG	56.2	77.1
gRNA 2 BJ	hTERT-BJ-5ta	3	CACCGAACAGAAGAGATCTCTGTT	aaacAACAGAGATCTCTTCTGTTC	-	GGG	63.3	58.1
