## Supplementary Table S2 Primers EMT markers for "Depletion of *ALMS1* affects TGF-β signalling pathway and downstream processes such as cell migration and adhesion capacity"

### Sheet: EMT Biomarkers
	Gene symbol	Forward primer	Reverse primer
	POSTN	CACTCTTTGCTCCCACCAAT	GCCACTTTGTCTCCCATGAT
	CDH2	CCTCCAGAGTTTACTGCCATGAC	GTAGGATCTCCGCCACTGATTC
	ACTA2	CTATGCCTCTGGACGCACAACT	CAGATCCAGACGCATGATGGCA
	SNAI1	GCTGCAGGACTCTAATCCAGAGTT	GACAGAGTCCCAGATGAGCATTG
	TWIST1	GCCAGGTACATCGACTTCCTCT	TCCATCCTCCAGACCGAGAAGG
	EDIL3	GCGAATGGAACTTCTTGGCTGTG	GAGCGTTCTGAAGATGCTGGAG
	VIM	AGGCAAAGCAGGAGTCCACTGA	ATCTGGCGTTCCAGGGACTCAT
	DSP	TGACAGACCGCTGGCAAAGGAT	GGCGTTTAGCATCATAGAGCCAC
	ALMS1 (Exon1)	GCACTGCGCCTAAGCTG	gttgggggtggaggctg
	ALMS1 (Exon3)	cagttaatgacttagcatgttttcct	ctttcccctttttgagttaagga
	ALMS1 (Exon 1 -3)	GAGCGAGACACCAACATGGA	ATTGCGTCAATATGCCCTCCT

### Sheet: ALMS1
	Gene symbol	Exon	Tm	Forward primer	Reverse primer
	ALMS1	1	65	GCACTGCGCCTAAGCTG	gttgggggtggaggctg
	ALMS1	3	59	cagttaatgacttagcatgttttcct	ctttcccctttttgagttaagga
	ALMS1	1-3	60	GAGCGAGACACCAACATGGA	ATTGCGTCAATATGCCCTCCT
